# Novel lytic and lysogenic cyanophages predicted to infect *Microcoleus* associated with anatoxin-producing benthic mats

**DOI:** 10.1101/2023.04.12.536658

**Authors:** Cecilio Valadez-Cano, Adrian Reyes-Prieto, Janice Lawrence

## Abstract

Proliferations of toxic benthic cyanobacteria are increasingly being reported around the world. Of particular concern are *Microcoleus*-dominated mats associated with anatoxin production that have resulted in dog fatalities. Although the impact of cyanophages has been demonstrated in planktonic systems, their role in the population dynamics of benthic cyanobacteria has received little attention. Here we use metagenomics to explore phage presence in benthic mats from the Wolastoq|Saint John River (WR; New Brunswick, Canada) and Eel River (ER; California, US). Our survey recovered multiple viral-like sequences associated with different putative bacterial hosts, including two cyanophage genomes with apparently different replication strategies. A lysogenic cyanophage (predicted as a prophage) was found integrated in the genomes of *Microcoleus* sp. 3 recovered from five ER mat samples. This Microcoleus phage is related to previously described Phormidium phage counterparts. Also, we recovered lytic cyanophages from WR and ER mats dominated by anatoxin-producing *Microcoleus*, which was predicted as the putative host. Despite the geographical distance between WR and ER, the lytic Microcoleus phage genomes recovered from each river have similar sizes (circa 239 Kbp) and share similar gene content with high sequence identity. Phylogenetic analysis suggests that these lytic Microcoleus phages are distant from any other cyanophage previously described. Our results constitute the first report of cyanophages predicted to infect and therefore influence the population dynamics of mat-forming *Microcoleus* spp. associated with anatoxin production.
