## Supplementary material for "Novel lytic and lysogenic cyanophages predicted to infect *Microcoleus* associated with anatoxin-producing benthic mats": Table S1

### Sheet: Table S1
MAG	Taxonomy	GenBank assembly accession	NCBI BioProject	River	City/State/Province	Country	Reference
PH2015_14S_64_13	Alphaproteobacteria bacterium	GCA_004292755.1	PRJNA448579	Eel River	California	United States	Bouma-Gregson et al., 2019
PH2015_08U_46_8	Alphaproteobacteria bacterium	GCA_004292665.1	PRJNA448579	Eel River	California	United States	Bouma-Gregson et al., 2019
PH2015_12D_46_26	Alphaproteobacteria bacterium	GCA_004292675.1	PRJNA448579	Eel River	California	United States	Bouma-Gregson et al., 2019
PH2015_06S_46_36	Alphaproteobacteria bacterium	GCA_004293935.1	PRJNA448579	Eel River	California	United States	Bouma-Gregson et al., 2019
PH2015_07D_46_8	Alphaproteobacteria bacterium	GCA_004293245.1	PRJNA448579	Eel River	California	United States	Bouma-Gregson et al., 2019
PH2015_08D_46_9	Alphaproteobacteria bacterium	GCA_004293195.1	PRJNA448579	Eel River	California	United States	Bouma-Gregson et al., 2019
PH2015_08U_38_6	Bacteroidota bacterium	GCA_004293295.1	PRJNA448579	Eel River	California	United States	Bouma-Gregson et al., 2019
PH2015_09S_30_10	Bacteroidota bacterium	GCA_004293265.1	PRJNA448579	Eel River	California	United States	Bouma-Gregson et al., 2019
PH2015_11S_54_10	Bacteroidota bacterium	GCA_004292985.1	PRJNA448579	Eel River	California	United States	Bouma-Gregson et al., 2019
PH2015_10S_40_6	Bacteroidota bacterium	GCA_004292965.1	PRJNA448579	Eel River	California	United States	Bouma-Gregson et al., 2019
PH2015_02D_30_9	Bacteroidota bacterium	GCA_004294185.1	PRJNA448579	Eel River	California	United States	Bouma-Gregson et al., 2019
PH2015_06S_32_163	Bacteroidota bacterium	GCA_004293915.1	PRJNA448579	Eel River	California	United States	Bouma-Gregson et al., 2019
PH2015_05S_41_34	Bacteroidota bacterium	GCA_004293575.1	PRJNA448579	Eel River	California	United States	Bouma-Gregson et al., 2019
PH2015_14S_48_7	Bacteroidota bacterium	GCA_004292575.1	PRJNA448579	Eel River	California	United States	Bouma-Gregson et al., 2019
PH2015_12U_41_10	Bacteroidota bacterium	GCA_004292605.1	PRJNA448579	Eel River	California	United States	Bouma-Gregson et al., 2019
PH2015_13D_43_10	Bacteroidota bacterium	GCA_004292795.1	PRJNA448579	Eel River	California	United States	Bouma-Gregson et al., 2019
PH2015_13U_35_20	Bacteroidota bacterium	GCA_004292785.1	PRJNA448579	Eel River	California	United States	Bouma-Gregson et al., 2019
PH2015_03U_57_24	Betaproteobacteria bacterium	GCA_004293675.1	PRJNA448579	Eel River	California	United States	Bouma-Gregson et al., 2019
PH2015_04U_57_31	Betaproteobacteria bacterium	GCA_004294085.1	PRJNA448579	Eel River	California	United States	Bouma-Gregson et al., 2019
PH2015_02D_57_9	Betaproteobacteria bacterium	GCA_004294365.1	PRJNA448579	Eel River	California	United States	Bouma-Gregson et al., 2019
PH2015_02U_56_5	Burkholderiales bacterium	GCA_004294355.1	PRJNA448579	Eel River	California	United States	Bouma-Gregson et al., 2019
PH2015_04D_56_11	Burkholderiales bacterium	GCA_004293765.1	PRJNA448579	Eel River	California	United States	Bouma-Gregson et al., 2019
PH2015_12D_48_15	Candidatus Kapabacteria bacterium	GCA_004292595.1	PRJNA448579	Eel River	California	United States	Bouma-Gregson et al., 2019
PH2015_01D_58_15	Curvibacter sp.	GCA_004293725.1	PRJNA448579	Eel River	California	United States	Bouma-Gregson et al., 2019
PH2015_06S_60_13	Curvibacter sp.	GCA_004293565.1	PRJNA448579	Eel River	California	United States	Bouma-Gregson et al., 2019
PH2015_07D_41_23	Cytophagales bacterium	GCA_004293205.1	PRJNA448579	Eel River	California	United States	Bouma-Gregson et al., 2019
PH2015_12D_54_44	Cytophagales bacterium	GCA_004292855.1	PRJNA448579	Eel River	California	United States	Bouma-Gregson et al., 2019
PH2015_02D_46_24	Cytophagales bacterium	GCA_004294375.1	PRJNA448579	Eel River	California	United States	Bouma-Gregson et al., 2019
PH2015_06S_41_96	Cytophagales bacterium	GCA_004293815.1	PRJNA448579	Eel River	California	United States	Bouma-Gregson et al., 2019
PH2015_04D_46_33	Cytophagales bacterium	GCA_004293585.1	PRJNA448579	Eel River	California	United States	Bouma-Gregson et al., 2019
PH2015_01D_33_11	Cytophagales bacterium	GCA_004294225.1	PRJNA448579	Eel River	California	United States	Bouma-Gregson et al., 2019
PH2015_06S_38_90	Cytophagales bacterium	GCA_004293905.1	PRJNA448579	Eel River	California	United States	Bouma-Gregson et al., 2019
PH2015_03D_30_9	Cytophagales bacterium	GCA_004294265.1	PRJNA448579	Eel River	California	United States	Bouma-Gregson et al., 2019
PH2015_01D_30_21	Cytophagales bacterium	GCA_004294475.1	PRJNA448579	Eel River	California	United States	Bouma-Gregson et al., 2019
PH2015_01D_39_27	Cytophagales bacterium	GCA_004294445.1	PRJNA448579	Eel River	California	United States	Bouma-Gregson et al., 2019
PH2015_11S_30_33	Cytophagales bacterium	GCA_004292975.1	PRJNA448579	Eel River	California	United States	Bouma-Gregson et al., 2019
PH2015_03U_30_10	Cytophagia bacterium	GCA_004294245.1	PRJNA448579	Eel River	California	United States	Bouma-Gregson et al., 2019
PH2015_04U_30_13	Cytophagia bacterium	GCA_004294005.1	PRJNA448579	Eel River	California	United States	Bouma-Gregson et al., 2019
PH2015_03U_46_23	Cytophagia bacterium	GCA_004293645.1	PRJNA448579	Eel River	California	United States	Bouma-Gregson et al., 2019
PH2015_05S_45_8	Flavobacteriia bacterium	GCA_004295165.1	PRJNA448579	Eel River	California	United States	Bouma-Gregson et al., 2019
PH2015_08D_32_81	Flavobacteriia bacterium	GCA_004293165.1	PRJNA448579	Eel River	California	United States	Bouma-Gregson et al., 2019
PH2015_09S_32_9	Flavobacteriia bacterium	GCA_004293045.1	PRJNA448579	Eel River	California	United States	Bouma-Gregson et al., 2019
PH2015_06S_35_10	Flavobacterium sp.	GCA_004293805.1	PRJNA448579	Eel River	California	United States	Bouma-Gregson et al., 2019
PH2017_01_SCD_O_A	Microcoleus sp. PH2017_01_SCD_O_A	GCA_020738945.1	PRJNA448579	Eel River	California	United States	Bouma-Gregson et al., 2019
PH2017_02_FOX_O_A	Microcoleus sp. PH2017_02_FOX_O_A	GCA_020738905.1	PRJNA448579	Eel River	California	United States	Bouma-Gregson et al., 2019
PH2017_03_ELD_O_A	Microcoleus sp. PH2017_03_ELD_O_A	GCA_020738805.1	PRJNA448579	Eel River	California	United States	Bouma-Gregson et al., 2019
PH2017_04_SCI_O_A	Microcoleus sp. PH2017_04_SCI_O_A	GCA_020738835.1	PRJNA448579	Eel River	California	United States	Bouma-Gregson et al., 2019
PH2017_05_CCC_O_A	Microcoleus sp. PH2017_05_CCC_O_A	GCA_020738785.1	PRJNA448579	Eel River	California	United States	Bouma-Gregson et al., 2019
PH2017_06_SFM_O_A	Microcoleus sp. PH2017_06_SFM_O_A	GCA_020738825.1	PRJNA448579	Eel River	California	United States	Bouma-Gregson et al., 2019
PH2017_07_MST_O_A	Microcoleus sp. PH2017_07_MST_O_A	GCA_020738685.1	PRJNA448579	Eel River	California	United States	Bouma-Gregson et al., 2019
PH2017_08_TRC_O_A	Microcoleus sp. PH2017_08_TRC_O_A	GCA_020738665.1	PRJNA448579	Eel River	California	United States	Bouma-Gregson et al., 2019
PH2017_09_SFU_O_A	Microcoleus sp. PH2017_09_SFU_O_A	GCA_020738625.1	PRJNA448579	Eel River	California	United States	Bouma-Gregson et al., 2019
PH2017_10_PVI_O_A	Microcoleus sp. PH2017_10_PVI_O_A	GCA_020738635.1	PRJNA448579	Eel River	California	United States	Bouma-Gregson et al., 2019
PH2017_11_PCY_U_A	Microcoleus sp. PH2017_11_PCY_U_A	GCA_020738595.1	PRJNA448579	Eel River	California	United States	Bouma-Gregson et al., 2019
PH2017_12_PCY_D_A	Microcoleus sp. PH2017_12_PCY_D_A	GCA_020738565.1	PRJNA448579	Eel River	California	United States	Bouma-Gregson et al., 2019
PH2017_13_LAR_U_A	Microcoleus sp. PH2017_13_LAR_U_A	GCA_020738505.1	PRJNA448579	Eel River	California	United States	Bouma-Gregson et al., 2019
PH2017_14_LAR_D_A	Microcoleus sp. PH2017_14_LAR_D_A	GCA_020738465.1	PRJNA448579	Eel River	California	United States	Bouma-Gregson et al., 2019
PH2017_15_JOR_U_A	Microcoleus sp. PH2017_15_JOR_U_A	GCA_020738445.1	PRJNA448579	Eel River	California	United States	Bouma-Gregson et al., 2019
PH2017_16_JOR_D_A	Microcoleus sp. PH2017_16_JOR_D_A	GCA_020738475.1	PRJNA448579	Eel River	California	United States	Bouma-Gregson et al., 2019
PH2017_17_BER_D_A	Microcoleus sp. PH2017_17_BER_D_A	GCA_020738515.1	PRJNA448579	Eel River	California	United States	Bouma-Gregson et al., 2019
PH2017_18_LLB_O_A	Microcoleus sp. PH2017_18_LLB_O_A	GCA_020738385.1	PRJNA448579	Eel River	California	United States	Bouma-Gregson et al., 2019
PH2017_19_SFW_U_A	Microcoleus sp. PH2017_19_SFW_U_A	GCA_020738265.1	PRJNA448579	Eel River	California	United States	Bouma-Gregson et al., 2019
PH2017_20_SFW_D_A	Microcoleus sp. PH2017_20_SFW_D_A	GCA_020738295.1	PRJNA448579	Eel River	California	United States	Bouma-Gregson et al., 2019
PH2017_21_RUC_O_A	Microcoleus sp. PH2017_21_RUC_O_A	GCA_020738285.1	PRJNA448579	Russian River	California	United States	Bouma-Gregson et al., 2019
PH2017_22_RUC_O_B	Microcoleus sp. PH2017_22_RUC_O_B	GCA_020738275.1	PRJNA448579	Russian River	California	United States	Bouma-Gregson et al., 2019
PH2017_24_DOB_U_A	Microcoleus sp. PH2017_24_DOB_U_A	GCA_020738205.1	PRJNA448579	Eel River	California	United States	Bouma-Gregson et al., 2019
PH2017_25_DOB_D_A	Microcoleus sp. PH2017_25_DOB_D_A	GCA_020738135.1	PRJNA448579	Eel River	California	United States	Bouma-Gregson et al., 2019
PH2017_26_ELK_O_A	Microcoleus sp. PH2017_26_ELK_O_A	GCA_020738105.1	PRJNA448579	Eel River	California	United States	Bouma-Gregson et al., 2019
PH2017_27_LUM_O_A	Microcoleus sp. PH2017_27_LUM_O_A	GCA_020738075.1	PRJNA448579	Eel River	California	United States	Bouma-Gregson et al., 2019
PH2017_28_MFU_U_A	Microcoleus sp. PH2017_28_MFU_U_A	GCA_020738035.1	PRJNA448579	Eel River	California	United States	Bouma-Gregson et al., 2019
PH2017_29_MFU_D_A	Microcoleus sp. PH2017_29_MFU_D_A	GCA_020738025.1	PRJNA448579	Eel River	California	United States	Bouma-Gregson et al., 2019
PH2017_30_WIL_O_A	Microcoleus sp. PH2017_30_WIL_O_A	GCA_020737965.1	PRJNA448579	Eel River	California	United States	Bouma-Gregson et al., 2019
PH2017_31_RDM_U_A	Microcoleus sp. PH2017_31_RDM_U_A	GCA_020737895.1	PRJNA448579	Eel River	California	United States	Bouma-Gregson et al., 2019
PH2017_32_RDM_D_A	Microcoleus sp. PH2017_32_RDM_D_A	GCA_020737945.1	PRJNA448579	Eel River	California	United States	Bouma-Gregson et al., 2019
PH2017_33_LGB_O_A	Microcoleus sp. PH2017_33_LGB_O_A	GCA_020737905.1	PRJNA448579	Eel River	California	United States	Bouma-Gregson et al., 2019
PH2017_34_RAT_O_A	Microcoleus sp. PH2017_34_RAT_O_A	GCA_020737885.1	PRJNA448579	Eel River	California	United States	Bouma-Gregson et al., 2019
PH2017_35_SFW_U_B	Microcoleus sp. PH2017_35_SFW_U_B	GCA_020737865.1	PRJNA448579	Eel River	California	United States	Bouma-Gregson et al., 2019
PH2017_36_ELK_O_B	Microcoleus sp. PH2017_36_ELK_O_B	GCA_020737805.1	PRJNA448579	Eel River	California	United States	Bouma-Gregson et al., 2019
PH2017_37_MFU_D_B	Microcoleus sp. PH2017_37_MFU_D_B	GCA_020737775.1	PRJNA448579	Eel River	California	United States	Bouma-Gregson et al., 2019
PH2017_38_RDM_U_B	Microcoleus sp. PH2017_38_RDM_U_B	GCA_020737765.1	PRJNA448579	Eel River	California	United States	Bouma-Gregson et al., 2019
PH2017_39_LGB_O_B	Microcoleus sp. PH2017_39_LGB_O_B	GCA_020737835.1	PRJNA448579	Eel River	California	United States	Bouma-Gregson et al., 2019
PH2017_40_RAT_O_B	Microcoleus sp. PH2017_40_RAT_O_B	GCA_020737825.1	PRJNA448579	Eel River	California	United States	Bouma-Gregson et al., 2019
PH2015_08D_39_10	Nostocales cyanobacterium	GCA_004293145.1	PRJNA448579	Eel River	California	United States	Bouma-Gregson et al., 2019
PH2015_08D_37_15	Nostocales cyanobacterium	GCA_004293375.1	PRJNA448579	Eel River	California	United States	Bouma-Gregson et al., 2019
PH2015_10S_36_12	Nostocales cyanobacterium	GCA_004292695.1	PRJNA448579	Eel River	California	United States	Bouma-Gregson et al., 2019
PH2015_03U_45_708	Oscillatoriales cyanobacterium	GCA_004294295.1	PRJNA448579	Eel River	California	United States	Bouma-Gregson et al., 2019
PH2015_03D_45_235	Oscillatoriales cyanobacterium	GCA_004294275.1	PRJNA448579	Eel River	California	United States	Bouma-Gregson et al., 2019
PH2015_01U_44_212	Oscillatoriales cyanobacterium	GCA_004294385.1	PRJNA448579	Eel River	California	United States	Bouma-Gregson et al., 2019
PH2015_02U_45_393	Oscillatoriales cyanobacterium	GCA_004294345.1	PRJNA448579	Eel River	California	United States	Bouma-Gregson et al., 2019
PH2015_01D_46_31	Oscillatoriales cyanobacterium	GCA_004295285.1	PRJNA448579	Eel River	California	United States	Bouma-Gregson et al., 2019
PH2015_02D_45_1038	Oscillatoriales cyanobacterium	GCA_004295175.1	PRJNA448579	Eel River	California	United States	Bouma-Gregson et al., 2019
PH2015_07U_46_236	Oscillatoriales cyanobacterium	GCA_004293365.1	PRJNA448579	Eel River	California	United States	Bouma-Gregson et al., 2019
PH2015_08D_45_74	Oscillatoriales cyanobacterium	GCA_004293395.1	PRJNA448579	Eel River	California	United States	Bouma-Gregson et al., 2019
PH2015_06S_45_83	Oscillatoriales cyanobacterium	GCA_004293515.1	PRJNA448579	Eel River	California	United States	Bouma-Gregson et al., 2019
PH2015_07D_45_11	Oscillatoriales cyanobacterium	GCA_004293465.1	PRJNA448579	Eel River	California	United States	Bouma-Gregson et al., 2019
PH2015_07D_46_1245	Oscillatoriales cyanobacterium	GCA_004293185.1	PRJNA448579	Eel River	California	United States	Bouma-Gregson et al., 2019
PH2015_08D_46_1646	Oscillatoriales cyanobacterium	GCA_004293335.1	PRJNA448579	Eel River	California	United States	Bouma-Gregson et al., 2019
PH2015_08U_46_180	Oscillatoriales cyanobacterium	GCA_004293075.1	PRJNA448579	Eel River	California	United States	Bouma-Gregson et al., 2019
PH2015_12D_45_607	Oscillatoriales cyanobacterium	GCA_004292845.1	PRJNA448579	Eel River	California	United States	Bouma-Gregson et al., 2019
PH2015_11S_45_847	Oscillatoriales cyanobacterium	GCA_004292895.1	PRJNA448579	Eel River	California	United States	Bouma-Gregson et al., 2019
PH2015_09S_45_247	Oscillatoriales cyanobacterium	GCA_004292955.1	PRJNA448579	Eel River	California	United States	Bouma-Gregson et al., 2019
PH2015_10S_46_199	Oscillatoriales cyanobacterium	GCA_004292945.1	PRJNA448579	Eel River	California	United States	Bouma-Gregson et al., 2019
PH2015_01U_45_14	Oscillatoriales cyanobacterium	GCA_004293705.1	PRJNA448579	Eel River	California	United States	Bouma-Gregson et al., 2019
PH2015_01D_44_513	Oscillatoriales cyanobacterium	GCA_004293745.1	PRJNA448579	Eel River	California	United States	Bouma-Gregson et al., 2019
PH2015_06S_54_30	Oscillatoriales cyanobacterium	GCA_004293855.1	PRJNA448579	Eel River	California	United States	Bouma-Gregson et al., 2019
PH2015_06S_46_2585	Oscillatoriales cyanobacterium	GCA_004293835.1	PRJNA448579	Eel River	California	United States	Bouma-Gregson et al., 2019
PH2015_04U_45_1042	Oscillatoriales cyanobacterium	GCA_004294025.1	PRJNA448579	Eel River	California	United States	Bouma-Gregson et al., 2019
PH2015_05S_45_1152	Oscillatoriales cyanobacterium	GCA_004294035.1	PRJNA448579	Eel River	California	United States	Bouma-Gregson et al., 2019
PH2015_04D_45_965	Oscillatoriales cyanobacterium	GCA_004294125.1	PRJNA448579	Eel River	California	United States	Bouma-Gregson et al., 2019
PH2015_14S_45_132	Oscillatoriales cyanobacterium	GCA_004292525.1	PRJNA448579	Eel River	California	United States	Bouma-Gregson et al., 2019
PH2015_14S_56_116	Oscillatoriales cyanobacterium	GCA_004292515.1	PRJNA448579	Eel River	California	United States	Bouma-Gregson et al., 2019
PH2015_12U_45_315	Oscillatoriales cyanobacterium	GCA_004292775.1	PRJNA448579	Eel River	California	United States	Bouma-Gregson et al., 2019
PH2015_13D_45_19	Oscillatoriales cyanobacterium	GCA_004292745.1	PRJNA448579	Eel River	California	United States	Bouma-Gregson et al., 2019
PH2015_13U_45_97	Oscillatoriales cyanobacterium	GCA_004292585.1	PRJNA448579	Eel River	California	United States	Bouma-Gregson et al., 2019
PH2015_03U_58_17	Polaromonas sp.	GCA_004293655.1	PRJNA448579	Eel River	California	United States	Bouma-Gregson et al., 2019
PH2015_04D_65_6	Rhodobacterales bacterium	GCA_004294255.1	PRJNA448579	Eel River	California	United States	Bouma-Gregson et al., 2019
PH2015_02U_47_5	Runella slithyformis	GCA_004295155.1	PRJNA448579	Eel River	California	United States	Bouma-Gregson et al., 2019
PH2015_01D_46_14	Runella slithyformis	GCA_004293785.1	PRJNA448579	Eel River	California	United States	Bouma-Gregson et al., 2019
PH2015_03D_46_6	Runella slithyformis	GCA_004294145.1	PRJNA448579	Eel River	California	United States	Bouma-Gregson et al., 2019
PH2015_06S_46_53	Runella slithyformis	GCA_004293825.1	PRJNA448579	Eel River	California	United States	Bouma-Gregson et al., 2019
PH2015_05S_46_15	Runella slithyformis	GCA_004293985.1	PRJNA448579	Eel River	California	United States	Bouma-Gregson et al., 2019
PH2015_11S_46_32	Runella slithyformis	GCA_004292915.1	PRJNA448579	Eel River	California	United States	Bouma-Gregson et al., 2019
PH2015_08D_46_7	Runella slithyformis	GCA_004293085.1	PRJNA448579	Eel River	California	United States	Bouma-Gregson et al., 2019
PH2015_07D_46_24	Runella slithyformis	GCA_004293475.1	PRJNA448579	Eel River	California	United States	Bouma-Gregson et al., 2019
PH2015_04U_46_82	Runella sp.	GCA_004294015.1	PRJNA448579	Eel River	California	United States	Bouma-Gregson et al., 2019
PH2015_01D_34_72	Sphingobacteriales bacterium	GCA_004294495.1	PRJNA448579	Eel River	California	United States	Bouma-Gregson et al., 2019
PH2015_01D_40_17	Sphingobacteriales bacterium	GCA_004295245.1	PRJNA448579	Eel River	California	United States	Bouma-Gregson et al., 2019
PH2015_05S_36_9	Sphingobacteriales bacterium	GCA_004293945.1	PRJNA448579	Eel River	California	United States	Bouma-Gregson et al., 2019
PH2015_01D_47_7	Sphingobacteriales bacterium	GCA_004294195.1	PRJNA448579	Eel River	California	United States	Bouma-Gregson et al., 2019
PH2015_06S_36_19	Sphingobacteriales bacterium	GCA_004293485.1	PRJNA448579	Eel River	California	United States	Bouma-Gregson et al., 2019
PH2015_11S_37_14	Sphingobacteriales bacterium	GCA_004292865.1	PRJNA448579	Eel River	California	United States	Bouma-Gregson et al., 2019
PH2015_03U_37_29	Sphingobacteriia bacterium	GCA_004294135.1	PRJNA448579	Eel River	California	United States	Bouma-Gregson et al., 2019
PH2015_06S_48_28	Sphingobacteriia bacterium	GCA_004293505.1	PRJNA448579	Eel River	California	United States	Bouma-Gregson et al., 2019
PH2015_01D_37_39	Sphingobacteriia bacterium	GCA_004295255.1	PRJNA448579	Eel River	California	United States	Bouma-Gregson et al., 2019
PH2015_04D_38_7	Sphingobacteriia bacterium	GCA_004295185.1	PRJNA448579	Eel River	California	United States	Bouma-Gregson et al., 2019
PH2015_01D_36_10	Sphingobacteriia bacterium	GCA_004294465.1	PRJNA448579	Eel River	California	United States	Bouma-Gregson et al., 2019
PH2015_14S_65_9	Sphingomonadales bacterium	GCA_004292705.1	PRJNA448579	Eel River	California	United States	Bouma-Gregson et al., 2019
PH2015_03U_62_7	Verrucomicrobiota bacterium	GCA_004295145.1	PRJNA448579	Eel River	California	United States	Bouma-Gregson et al., 2019
PH2015_04D_52_11	Verrucomicrobiota bacterium	GCA_004294095.1	PRJNA448579	Eel River	California	United States	Bouma-Gregson et al., 2019
PH2015_08D_62_147	Verrucomicrobiota bacterium	GCA_004293105.1	PRJNA448579	Eel River	California	United States	Bouma-Gregson et al., 2019
PH2015_08U_61_10	Verrucomicrobiota bacterium	GCA_004293065.1	PRJNA448579	Eel River	California	United States	Bouma-Gregson et al., 2019
PH2015_07D_62_35	Verrucomicrobiota bacterium	GCA_004293445.1	PRJNA448579	Eel River	California	United States	Bouma-Gregson et al., 2019
PH2015_07D_67_13	Verrucomicrobiota bacterium	GCA_004293385.1	PRJNA448579	Eel River	California	United States	Bouma-Gregson et al., 2019
PH2015_08D_54_98	Verrucomicrobiota bacterium	GCA_004293285.1	PRJNA448579	Eel River	California	United States	Bouma-Gregson et al., 2019
PH2015_06S_62_27	Verrucomicrobiota bacterium	GCA_004293275.1	PRJNA448579	Eel River	California	United States	Bouma-Gregson et al., 2019
CAWBG24	Microcoleus sp. CAWBG24	GCA_020883175.1	PRJNA733706	Ashley River	Canterbury	New Zealand	Tee et al., 2021
CAWBG27	Microcoleus sp. CAWBG27	GCA_020883145.1	PRJNA733706	Hutt River	Wellington	New Zealand	Tee et al., 2021
CAWBG50	Microcoleus sp. CAWBG50	GCA_020883095.1	PRJNA733706	Pelorus River	Nelson	New Zealand	Tee et al., 2021
CAWBG506	Microcoleus sp. CAWBG506	GCA_020883125.1	PRJNA733706	Hutt River	Wellington	New Zealand	Tee et al., 2021
CAWBG51	Microcoleus sp. CAWBG51	GCA_020883075.1	PRJNA733706	Mangatainoka Stream	Manawatu	New Zealand	Tee et al., 2021
CAWBG52	Microcoleus sp. CAWBG52	GCA_020882985.1	PRJNA733706	Makarewa River	Southland	New Zealand	Tee et al., 2021
CAWBG556	Microcoleus sp. CAWBG556	GCA_020883115.1	PRJNA733706	Waimakariri River	Canterbury	New Zealand	Tee et al., 2021
CAWBG58	Microcoleus sp. CAWBG58	GCA_020883045.1	PRJNA733706	Tukituki River	Hawkes Bay	New Zealand	Tee et al., 2021
CAWBG639	Microcoleus sp. CAWBG639	GCA_020883025.1	PRJNA733706	Cardrona River	Wanaka	New Zealand	Tee et al., 2021
CAWBG640	Microcoleus sp. CAWBG640	GCA_020883015.1	PRJNA733706	Cardrona River	Wanaka	New Zealand	Tee et al., 2021
EPA2	Microcoleus sp. EPA2	GCA_020882975.1	PRJNA733706	East Fork of the Little Miami River	Ohio	United States	Tee et al., 2021
CA_W5-72	Cyanobacteria	N/A	PRJNA875104	Wolastoq/Saint John	New Brunswick	Canada	Valadez-Cano et al., 2023
CA_W5-89	Microcoleus sp.	N/A	PRJNA875104	Wolastoq/Saint John	New Brunswick	Canada	Valadez-Cano et al., 2023
CA_W4-86	Microcoleus sp.	N/A	PRJNA875104	Wolastoq/Saint John	New Brunswick	Canada	Valadez-Cano et al., 2023
CA_W3-F-96	Microcoleus sp. Wq-I	N/A	PRJNA875104	Wolastoq/Saint John	New Brunswick	Canada	Valadez-Cano et al., 2023
CA_W3-I-98	Microcoleus sp. Wq-II	N/A	PRJNA875104	Wolastoq/Saint John	New Brunswick	Canada	Valadez-Cano et al., 2023
CA_W3-C-99	Microcoleus sp. Wq-II	N/A	PRJNA875104	Wolastoq/Saint John	New Brunswick	Canada	Valadez-Cano et al., 2023
CA_W3-E-99	Microcoleus sp. Wq-II	N/A	PRJNA875104	Wolastoq/Saint John	New Brunswick	Canada	Valadez-Cano et al., 2023
CA_W4-B-96	Microcoleus sp. Wq-I	N/A	PRJNA875104	Wolastoq/Saint John	New Brunswick	Canada	Valadez-Cano et al., 2023
CA_W4-A-100	Microcoleus sp.	N/A	PRJNA875104	Wolastoq/Saint John	New Brunswick	Canada	Valadez-Cano et al., 2023
CA_W3-A-97	Microcoleus sp. Wq-II	N/A	PRJNA875104	Wolastoq/Saint John	New Brunswick	Canada	Valadez-Cano et al., 2023
CA_W3-B-69	Cyanobacteria	N/A	PRJNA875104	Wolastoq/Saint John	New Brunswick	Canada	Valadez-Cano et al., 2023
CA_W3-B-100	Microcoleus sp. Wq-II	N/A	PRJNA875104	Wolastoq/Saint John	New Brunswick	Canada	Valadez-Cano et al., 2023
CA_W5-A-99	Cyanobacteria	N/A	PRJNA875104	Wolastoq/Saint John	New Brunswick	Canada	Valadez-Cano et al., 2023
CA_W6-A-99	Cyanobacteria	N/A	PRJNA875104	Wolastoq/Saint John	New Brunswick	Canada	Valadez-Cano et al., 2023
CA_W6-B-99	Microcoleus sp. Wq-II	N/A	PRJNA875104	Wolastoq/Saint John	New Brunswick	Canada	Valadez-Cano et al., 2023
CA_W3-H-100	Microcoleus sp. Wq-I	N/A	PRJNA875104	Wolastoq/Saint John	New Brunswick	Canada	Valadez-Cano et al., 2023
CA_W3-J-97	Microcoleus sp. Wq-II	N/A	PRJNA875104	Wolastoq/Saint John	New Brunswick	Canada	Valadez-Cano et al., 2023
CA_W3-G-99	Microcoleus sp. Wq-II	N/A	PRJNA875104	Wolastoq/Saint John	New Brunswick	Canada	Valadez-Cano et al., 2023
CA_W3-D-99	Microcoleus sp. Wq-II	N/A	PRJNA875104	Wolastoq/Saint John	New Brunswick	Canada	Valadez-Cano et al., 2023
PTRS1	Microcoleus anatoxicus PTRS1	N/A	PRJNA603838	Russian River	California	United States	Conklin et al., 2020
PTRS2	Microcoleus anatoxicus PTRS2	N/A	PRJNA603838	Russian River	California	United States	Conklin et al., 2020
PTRS3	Microcoleus anatoxicus PTRS3	N/A	PRJNA603838	Russian River	California	United States	Conklin et al., 2020
