## Supplementary material for "Novel lytic and lysogenic cyanophages predicted to infect *Microcoleus* associated with anatoxin-producing benthic mats": Table S2

### Sheet: Table S2
				Viral taxonomy		Replicadec output	Viral prediction tools (implemented in WTP)															CheckV output (implemented in WTP)
	Viral scaffold	Length (bp)	Sample	Order	Family	Replication strategy predicted	deepvirfinder	metaphinder	metaphinder-own-DB	phigaro	PPRmeta	seeker	vibrant	vibrant-virome	sourmash	virfinder	virnet	virsorter	virsorter-virome	virsorter2	sum_normed	genome_copies	gene_count	viral_genes	host_genes	checkv_quality	miuvig_quality	completeness	completeness_method	contamination	provirus	termini	warnings
Benthic mat samples Wolastoq (this work)	W1-BS65	27496	W1-B	Caudovirales	Siphoviridae	Temperate	0.103	0.033	0.084	1	0.692	0.09	1	1	NA	0.055	0.117	0.5	0.5	0.993	0.474	1	42	17	0	Medium-quality	Genome-fragment	74.29	AAI-based	0	No
	W2-AS49	37932	W2-A	Caudovirales	Myoviridae	Temperate	0.475	0.219	0.293	1	0.794	0.3	1	1	NA	0.703	0.437	0.5	0.5	1	0.632	1	50	29	0	High-quality	High-quality	99.64	AAI-based	0	No
	W2-AS52	37374		Caudovirales	Podoviridae	Temperate	0.652	0.148	0.153	1	0.986	0.42	1	1	NA	0.976	0.214	0	0	0.993	0.58	1	69	38	0	Complete	High-quality	96.59	AAI-based	0	No	77-bp-DTR
	W2-AS63	34026		Caudovirales	Myoviridae	Temperate	0.137	0.422	0.444	1	0.547	0.19	1	1	NA	0.234	0.317	0.5	0.5	0.987	0.56	1	45	27	0	High-quality	High-quality	92.91	AAI-based	0	No
	W2-AS31	48016		Caudovirales	Siphoviridae	Temperate	0.113	0.164	0.325	1	0.696	0.22	1	1	NA	0.352	0.123	0.5	0.5	0.993	0.537	1	69	34	3	Medium-quality	Genome-fragment	84.95	AAI-based	0	No
	W2-AS4	84907		Caudovirales	Myoviridae	Temperate	0.105	0.18	0.186	1	0.206	0.19	0	0	NA	0.056	0.084	0	0	0.76	0.213	1	85	29	30	Complete	High-quality	100	AAI-based	56.49	Yes	complete-prophage	microbial genes > viral genes; contig 2.31x length of matched reference
	W3-CS48	46529	W3-C	Caudovirales	Myoviridae	Virulent	0.606	0.009	0.009	1	0.794	0.33	1	1	NA	0.775	0.683	0.5	0.5	0.987	0.63	1	68	23	0	High-quality	High-quality	100	AAI-based	0	No
	W3-CS1	287043		Caudovirales	Myoviridae	Virulent	0.96	0.017	0.021	1	0.878	0.8	0	0	NA	0.872	0.973	0.5	0.5	0.993	0.578	1	370	86	4	Medium-quality	Genome-fragment	79.97	AAI-based	0	No
	W3-ES1	162978	W3-E	Caudovirales	Myoviridae	Virulent	1	0.005	0.005	0	0.998	0.96	0	0	NA	0.974	0.999	0.5	0.5	0.947	0.574	1	150	18	4	High-quality	High-quality	96.31	AAI-based	0	No
	W3-ES3	62819		Caudovirales	Siphoviridae	Temperate	1	0.004	0.007	0	0.357	0.38	1	1	NA	0.198	0.497	0	0.5	0.987	0.494	1	59	12	0	High-quality	High-quality	100	AAI-based	0	No
	W4-AS38	26233	W4-A	Unassigned	Unassigned	Virulent	0.39	0.094	0.094	0	0.386	0.43	1	1	NA	0.022	0.243	0	0	0	0.305	1	39	3	1	Medium-quality	Genome-fragment	51.09	AAI-based	0	No
Benthic mat samples Eel River (Bouma-Gregson et al., 2019)	01DS157	48827	PH2015_01D	Caudovirales	Podoviridae	Virulent	1	0.095	0.097	0	0.989	0.92	1	1	NA	0.998	0.996	0.5	0.5	1	0.7	1	67	27	0	High-quality	High-quality	100	AAI-based	0	No
	01DS170	45933		Caudovirales	Unassigned	Temperate	0.999	0.016	0.018	0	0.977	0.92	1	1	NA	0.986	0.939	0.5	0.5	1	0.681	1	77	9	2	High-quality	High-quality	94.71	AAI-based	0	No
	01DS201	39543		Caudovirales	Unassigned	Temperate	0.993	0.006	0.005	0	0.436	0.37	1	1	NA	0.264	0.214	0	0	0.993	0.406	1	53	1	0	Medium-quality	Genome-fragment	51.3	AAI-based	0	No
	01DS232	35702		Caudovirales	Unassigned	Temperate	0.998	0.003	0.003	0	0.771	0.3	1	1	NA	0.853	0.97	0	0	0.84	0.518	1	47	6	0	Medium-quality	Genome-fragment	57.24	AAI-based	0	No
	01DS235	35525		Caudovirales	Siphoviridae	Temperate	0.324	0.092	0.109	1	0.7	0.14	1	1	NA	0.829	0.614	0.5	0.5	1	0.601	1	55	15	0	Medium-quality	Genome-fragment	73.33	AAI-based	0	No
	01DS238	35353		Caudovirales	Siphoviridae	Temperate	0.877	0.006	0.003	0	0.905	0.63	1	1	NA	0.808	0.781	0.5	0.5	1	0.616	1	64	11	0	High-quality	High-quality	99.48	AAI-based	0	No
	01DS254	33875		Caudovirales	Siphoviridae	Temperate	0.819	0.003	0.002	0	0.857	0.48	1	1	NA	0.641	0.983	0.5	0.5	1	0.599	1	49	9	0	Medium-quality	Genome-fragment	73.96	AAI-based	0	No
	01DS263	33076		Caudovirales	Podoviridae	Temperate	0.323	0.062	0.055	0	0.548	0.57	1	1	NA	0.419	0.822	0.5	0.5	0.993	0.523	1	37	12	2	Medium-quality	Genome-fragment	88.18	AAI-based	4.53	Yes
	01DS347	27456		Caudovirales	Siphoviridae	Temperate	0.994	0.018	0.014	0	0.927	0.85	1	1	NA	0.615	0.887	0.5	0.5	1	0.639	1	43	5	0	Medium-quality	Genome-fragment	56.13	AAI-based	0	No
	01DS387	25717		Caudovirales	Podoviridae	Temperate	0.996	0.001	0	0	0.985	0.59	1	1	NA	0.984	0.908	0.5	0.5	1	0.651	1	31	5	0	Medium-quality	Genome-fragment	55.17	AAI-based	0	No
	01DS50	84484		Caudovirales	Myoviridae	Virulent	1	0.016	0.013	0	0.611	0.3	1	1	NA	0.351	0.314	0	0	1	0.431	1	123	15	1	Medium-quality	Genome-fragment	82.32	AAI-based	0	No	35-bp-DTR	'predicted termini not supported by estimated completeness'
	01DS52	84124		Caudovirales	Siphoviridae	Temperate	0.995	0.012	0.008	0	0.783	0.71	0	0	NA	0.8	0.678	0	0	0.993	0.383	1	157	17	2	Complete	High-quality	99.71	AAI-based	0	No	77-bp-DTR	'repeat flagged due to low_complexity'
	01DS90	64902		Caudovirales	Siphoviridae	Temperate	0.87	0.009	0.004	1	0.723	0.67	1	1	NA	0.774	0.67	0.5	0.5	0.993	0.67	1	105	24	0	High-quality	High-quality	100	AAI-based	0	No
	01DS99	62770		Caudovirales	Siphoviridae	Virulent	0.995	0.052	0.071	1	0.948	0.78	1	1	NA	0.953	0.984	0	0	1	0.676	1	91	33	0	Complete	High-quality	99.66	AAI-based	0	No	77-bp-DTR
	01US110	38553	PH2015_01U	Caudovirales	Unassigned	Temperate	0.06	0.026	0.044	1	0.865	0.18	1	1	NA	0.422	0.508	0	0	1	0.47	1	55	14	0	Complete	High-quality	95.42	AAI-based	0	No	20-bp-DTR
	02DS203	29330	PH2015_02D	Caudovirales	Unassigned	Virulent	0.998	0.011	0.007	0	0.917	0.89	1	1	NA	0.968	0.977	0	0	1	0.647	1	38	13	0	Complete	High-quality	100	AAI-based	0	No	53-bp-DTR
	03DS127	27335	PH2015_03D	Caudovirales	Siphoviridae	Temperate	0.555	0.003	0.002	0	0.629	0.53	1	1	NA	0.294	0	0.5	0.5	0.993	0.501	1	45	5	0	Medium-quality	Genome-fragment	63.29	AAI-based	0	No
	03DS41	52587		Caudovirales	Siphoviridae	Temperate	0.973	0.013	0.011	0	0.85	0.88	1	1	NA	0.939	0	0.5	0.5	0.973	0.636	1	63	11	0	Medium-quality	Genome-fragment	64.3	AAI-based	0	No
	03US106	66453	PH2015_03U	Caudovirales	Unassigned	Virulent	0.951	0.008	0.003	0	0.853	0.89	0	0	NA	0.949	0	0.5	0.5	1	0.471	1	116	13	0	Medium-quality	Genome-fragment	81.59	AAI-based	0	No
	03US11	209105		Caudovirales	Myoviridae	Virulent	0.987	0.009	0.011	1	0.771	0.64	0	0	NA	0.954	0	0	0	1	0.448	1	270	39	12	Medium-quality	Genome-fragment	80.61	AAI-based	0	No	77-bp-DTR	'predicted termini not supported by estimated completeness'
	03US122	62274		Caudovirales	Siphoviridae	Virulent	1	0.012	0.02	0	0.729	0.66	1	1	NA	0.821	0	0	0.5	0.993	0.561	1	77	10	0	Medium-quality	Genome-fragment	69.25	AAI-based	0	No
	03US242	41716		Caudovirales	Siphoviridae	Temperate	0.923	0.013	0.013	0	0.795	0.17	1	1	NA	0.185	0	0.5	0.5	0.993	0.508	1	66	5	0	High-quality	High-quality	92.21	AAI-based	0	No
	03US276	39730		Caudovirales	Siphoviridae	Virulent	0.483	0.059	0.097	1	0.91	0.11	1	1	NA	0.473	0	0	0	1	0.511	1	44	26	0	Medium-quality	Genome-fragment	77.33	AAI-based	0	No	77-bp-DTR	'predicted termini not supported by estimated completeness'
	03US279	39616		Caudovirales	Siphoviridae	Temperate	0.227	0.032	0.086	1	0.695	0.2	1	1	NA	0.343	0	0	0	0.987	0.464	1	54	21	1	Complete	High-quality	98.63	AAI-based	0	No	77-bp-DTR
	03US330	36142		Caudovirales	Podoviridae	Temperate	0.591	0.021	0.031	0	0.866	0.32	1	1	NA	0.803	0	0.5	0.5	1	0.553	1	39	12	0	Medium-quality	Genome-fragment	89.3	AAI-based	0	No
	03US402	32461		Caudovirales	Siphoviridae	Temperate	0.095	0.037	0.071	1	0.686	0.12	1	1	NA	0.273	0	0.5	0.5	0.993	0.523	1	48	11	1	Medium-quality	Genome-fragment	67.98	AAI-based	0	No
	03US47	92371		Caudovirales	Myoviridae	Temperate	0.435	0.022	0.04	1	0.878	0.26	1	1	NA	0.283	0	0	0	1	0.493	1	109	40	0	Complete	High-quality	98.67	AAI-based	0	No	77-bp-DTR
	03US474	29300		Caudovirales	Podoviridae	Temperate	0.989	0.001	0.001	0	0.872	0.88	1	1	NA	0.788	0	0.5	0.5	1	0.628	1	36	9	0	Medium-quality	Genome-fragment	61.26	AAI-based	0	No
	03US590	25613		Caudovirales	Myoviridae	Chronic	1	0.105	0.105	1	0.993	0.82	1	1	NA	0.997	0	0.5	0.5	1	0.752	1	26	18	0	Medium-quality	Genome-fragment	57.32	AAI-based	0	No
	03US64	84484		Caudovirales	Myoviridae	Virulent	1	0.016	0.013	0	0.611	0.3	1	1	NA	0.351	0	0	0	1	0.441	1	123	15	1	Medium-quality	Genome-fragment	82.32	AAI-based	0	No	35-bp-DTR	'predicted termini not supported by estimated completeness'
	03US657	23786		Caudovirales	Unassigned	Temperate	0.456	0.004	0.002	0	0.653	0.42	1	1	NA	0.284	0	0	0	1	0.402	1	41	5	0	Medium-quality	Genome-fragment	56.47	AAI-based	0	No
	03US74	79728		Caudovirales	Myoviridae	Temperate	0.358	0.027	0.03	1	0.75	0.13	1	1	NA	0.55	0	0.5	0.5	0.973	0.568	1	101	21	0	High-quality	High-quality	92.65	AAI-based	0	No
	03US803	20269		Caudovirales	Myoviridae	Temperate	0.979	0.003	0.005	1	0.96	0.47	1	1	NA	0.895	0	0	0.5	0.987	0.65	1	28	9	0	Medium-quality	Genome-fragment	50.54	AAI-based	0	No
	04DS189	42322	PH2015_04D	Caudovirales	Podoviridae	Temperate	1	0.105	0.121	1	0.884	0.48	1	1	NA	0.91	0.978	0	0	1	0.652	1	66	23	0	Complete	High-quality	100	AAI-based	0	No	77-bp-DTR
	04DS343	30038		Caudovirales	Podoviridae	Temperate	0.673	0.003	0.002	0	0.682	0.51	1	1	NA	0.382	0.446	0	0	1	0.438	1	52	8	0	Medium-quality	Genome-fragment	71.24	AAI-based	0	No
	04DS97	57741		Caudovirales	Podoviridae	Temperate	1	0.024	0.028	0	0.977	0.88	1	1	NA	0.996	0.998	0	0	1	0.608	1	76	16	0	Complete	High-quality	95.44	AAI-based	0	No	32-bp-DTR
	04US276	26825	PH2015_04U	Caudovirales	Siphoviridae	Temperate	0.178	0.034	0.091	1	0.684	0.22	1	1	NA	0.267	0.739	0.5	0.5	1	0.555	1	35	11	1	Medium-quality	Genome-fragment	66.82	AAI-based	0	No
	04US78	57891		Caudovirales	Podoviridae	Temperate	1	0.024	0.028	0	0.973	0.87	1	1	NA	0.996	0.997	0	0	1	0.607	1	76	16	0	Complete	High-quality	95.69	AAI-based	0	No	32-bp-DTR	'repeat flagged due to repetetive'
	05SS172	34404	PH2015_05S	Caudovirales	Siphoviridae	Virulent	0.842	0.012	0.007	0	0.86	0.5	1	1	NA	0.865	0	0	0	1	0.553	1	46	11	0	Complete	High-quality	100	AAI-based	0	No	77-bp-DTR
	05SS202	29713		Caudovirales	Siphoviridae	Temperate	0.996	0.004	0.003	0	0.966	0.78	1	1	NA	0.856	0	0	0	1	0.6	1	47	11	0	Complete	High-quality	100	AAI-based	0	No	77-bp-DTR
	06SS148	82751	PH2015_06S	Caudovirales	Myoviridae	Virulent	0.907	0.005	0.005	0	0.859	0.87	1	1	NA	0.938	0	0	0	1	0.549	1	120	13	0	Complete	High-quality	98.41	AAI-based	0	No	77-bp-DTR
	06SS167	75629		Caudovirales	Myoviridae	Virulent	1	0.058	0.066	1	0.97	0.86	1	1	NA	0.991	0	0.5	0.5	0.993	0.745	1	113	41	0	High-quality	High-quality	91.23	AAI-based	0	No
	06SS413	44670		Caudovirales	Podoviridae	Virulent	1	0.125	0.121	1	0.991	0.91	1	1	NA	0.997	0	0.5	0.5	1	0.762	1	61	33	0	High-quality	High-quality	100	AAI-based	0	No
	06SS45	147386		Caudovirales	Myoviridae	Virulent	0.881	0.061	0.059	1	0.476	0.75	1	1	NA	0.767	0	0.5	0.5	0.987	0.665	1	205	84	5	Medium-quality	Genome-fragment	78.69	AAI-based	2.72	Yes	complete-prophage	'predicted termini not supported by estimated completeness'
	06SS487	39916		Caudovirales	Podoviridae	Virulent	0.999	0.162	0.177	1	0.954	0.87	1	1	NA	0.994	0	0.5	0.5	1	0.763	1	53	31	0	Medium-quality	Genome-fragment	79.53	AAI-based	0	No
	06SS500	39182		Caudovirales	Unassigned	Temperate	0.367	0.001	0.003	0	0.391	0.19	1	1	NA	0.127	0	0	0	1	0.34	1	54	5	1	Complete	High-quality	97.9	AAI-based	7.3	Yes	20-bp-DTR
	06SS510	38659		Caudovirales	Podoviridae	Chronic	1	0.073	0.078	1	0.993	0.87	1	1	NA	0.993	0	0.5	1	1	0.792	1	61	21	0	High-quality	High-quality	100	AAI-based	0	No
	06SS520	37794		Caudovirales	Siphoviridae	Temperate	0.457	0.064	0.068	1	0.798	0.21	1	1	NA	0.792	0	0.5	0.5	1	0.616	1	56	27	0	High-quality	High-quality	96.55	AAI-based	0	No
	06SS551	36092		Caudovirales	Unassigned	Temperate	0.999	0.066	0.012	1	0.811	0.11	1	1	NA	0.805	0	0	0	1	0.567	1	47	18	0	Complete	High-quality	100	AAI-based	0	No	77-bp-DTR
	06SS606	33050		Caudovirales	Podoviridae	Temperate	0.981	0.111	0.012	0	0.961	0.42	1	1	NA	0.935	0	0	0	1	0.535	1	51	14	0	Complete	High-quality	98.44	AAI-based	0	No	39-bp-DTR
	06SS241	62411		Caudovirales	Siphoviridae	Temperate	0.142	0.137	0.137	0	0.368	0.37	1	1	NA	0.053	0	0	0	0.92	0.177	1	86	4	6	Complete	High-quality	100	AAI-based	25.42	Yes	complete-prophage	microbial genes > viral genes
	06SS7	305365		Caudovirales	Myoviridae	Virulent	0.997	0.014	0.014	0	0.849	0.74	0	0	NA	0.93	0	0	0	1	0.379	1	379	40	15	Complete	High-quality	91.95	AAI-based	0.84	Yes	77-bp-DTR
	07DS223	49406	PH2015_07D	Caudovirales	Podoviridae	Virulent	0.942	0.023	0.022	0	0.769	0.76	1	1	NA	0.88	0.848	0	0	1	0.557	1	73	18	2	Complete	High-quality	97.99	AAI-based	0	No	77-bp-DTR
	07DS230	48488		Caudovirales	Podoviridae	Virulent	0.999	0.146	0.147	1	0.923	0.85	1	1	NA	0.992	0.986	0.5	1	1	0.811	1	60	34	1	High-quality	High-quality	96.61	AAI-based	0	No
	07DS254	44670		Caudovirales	Podoviridae	Virulent	1	0.125	0.121	1	0.991	0.91	1	1	NA	0.997	0.998	0.5	0.5	1	0.78	1	61	33	0	High-quality	High-quality	100	AAI-based	0	No
	07DS259	44076		Caudovirales	Siphoviridae	Virulent	0.944	0.031	0.053	1	0.822	0.57	1	1	NA	0.796	0.941	0.5	0.5	1	0.704	1	55	24	0	High-quality	High-quality	98.42	AAI-based	0	No
	07DS291	39182		Caudovirales	Unassigned	Temperate	0.367	0.001	0.003	0	0.391	0.19	1	1	NA	0.127	0.396	0	0	1	0.344	1	54	5	1	Complete	High-quality	97.9	AAI-based	7.3	Yes	20-bp-DTR
	07DS303	37794		Caudovirales	Siphoviridae	Temperate	0.457	0.064	0.068	1	0.798	0.21	1	1	NA	0.792	0.306	0.5	0.5	1	0.592	1	56	27	0	High-quality	High-quality	96.55	AAI-based	0	No
	07DS323	36092		Caudovirales	Unassigned	Temperate	0.999	0.066	0.012	1	0.809	0.11	1	1	NA	0.804	0.961	0	0	1	0.597	1	47	18	0	Complete	High-quality	100	AAI-based	0	No	77-bp-DTR
	07DS332	35649		Caudovirales	Podoviridae	Temperate	0.999	0.05	0.091	1	0.969	0.65	1	1	NA	0.935	0.564	0.5	0.5	1	0.712	1	46	20	0	Medium-quality	Genome-fragment	87.46	AAI-based	0	No
	07DS345	34508		Caudovirales	Podoviridae	Chronic	1	0.08	0.085	0	0.993	0.88	1	1	NA	0.995	0.977	0.5	1	1	0.732	1	53	16	0	Medium-quality	Genome-fragment	89.43	AAI-based	0	No
	07DS357	33220		Caudovirales	Siphoviridae	Virulent	0.996	0.14	0.149	1	0.898	0.59	1	1	NA	0.95	0.527	0.5	0.5	1	0.712	1	57	21	0	Medium-quality	Genome-fragment	74.34	AAI-based	0	No
	07DS359	33086		Caudovirales	Podoviridae	Temperate	0.981	0.111	0.012	0	0.944	0.45	1	1	NA	0.933	0.644	0	0	1	0.544	1	51	14	0	Complete	High-quality	98.55	AAI-based	0	No	75-bp-DTR
	07DS387	31247		Caudovirales	Siphoviridae	Temperate	1	0.042	0.001	0	0.814	0.75	1	1	NA	0.978	0.984	0.5	0.5	0.993	0.659	1	51	8	0	High-quality	High-quality	95.47	AAI-based	0	No
	07DS4	305365		Caudovirales	Myoviridae	Virulent	0.997	0.014	0.014	0	0.849	0.74	0	0	NA	0.93	0.933	0	0	1	0.421	1	379	40	15	Complete	High-quality	91.95	AAI-based	0.84	Yes	77-bp-DTR
	07DS430	28370		Caudovirales	Podoviridae	Temperate	0.983	0.014	0.039	0	0.816	0.15	1	1	NA	0.955	0.653	0.5	0.5	1	0.585	1	46	13	0	Medium-quality	Genome-fragment	76.81	AAI-based	0	No
	07DS450	27274		Caudovirales	Siphoviridae	Temperate	0.54	0.104	0.117	1	0.893	0.31	1	1	NA	0.907	0.776	0.5	0.5	1	0.665	1	47	22	0	Medium-quality	Genome-fragment	69.73	AAI-based	0	No
	07DS455	27063		Caudovirales	Unassigned	Temperate	1	0.003	0.007	0	0.643	0.28	1	1	NA	0.903	0.714	0.5	0.5	0.993	0.58	1	27	3	1	Medium-quality	Genome-fragment	58.15	AAI-based	0	No
	07DS495	25242		Caudovirales	Unassigned	Temperate	0.961	0.032	0.009	0	0.75	0.8	1	1	NA	0.968	0.991	0.5	0.5	0.993	0.654	1	34	11	0	Medium-quality	Genome-fragment	89.25	AAI-based	0	No
	07DS81	89324		Caudovirales	Siphoviridae	Temperate	0.985	0.022	0.03	0	0.618	0.22	1	1	NA	0.395	0.524	0	0	0.987	0.445	1	113	19	0	Complete	High-quality	100	AAI-based	0	No	77-bp-DTR
	07DS87	85997		Caudovirales	Myoviridae	Virulent	0.992	0.048	0.05	1	0.715	0.62	1	1	NA	0.867	0.707	0	0	0.993	0.615	1.02	127	38	1	Complete	High-quality	92.16	AAI-based	0	No	2525-bp-DTR
	07DS152	62411		Caudovirales	Siphoviridae	Temperate	0.142	0.137	0.137	0	0.368	0.37	1	1	NA	0.053	0.225	0	0	0.92	0.181	1	86	4	6	Complete	High-quality	100	AAI-based	25.42	Yes	complete-prophage	microbial genes > viral genes
	07DS90	83676		Caudovirales	Myoviridae	Virulent	0.962	0.005	0.003	0	0.244	0.48	1	1	NA	0.185	0.205	0	0	0.98	0.39	1	101	18	3	Medium-quality	Genome-fragment	82.4	AAI-based	0	No	20-bp-DTR	'repeat flagged due to high_single_base_freq'; 'predicted termini not supported by estimated completeness'
	07US2	305282	PH2015_07U	Caudovirales	Myoviridae	Virulent	0.997	0.014	0.014	0	0.849	0.74	0	0	NA	0.93	0.931	0	0	1	0.421	1	379	40	14	High-quality	High-quality	91.92	AAI-based	0	No
	07US66	45696		Caudovirales	Podoviridae	Virulent	1	0.123	0.12	1	0.968	0.91	1	1	NA	0.997	0.998	0	0	1	0.701	1	64	34	0	Complete	High-quality	100	AAI-based	0	No	77-bp-DTR
	07US80	36092		Caudovirales	Unassigned	Temperate	0.999	0.066	0.012	1	0.804	0.07	1	1	NA	0.796	0.384	0	0	1	0.548	1	46	18	0	Complete	High-quality	100	AAI-based	0	No	77-bp-DTR	'repeat flagged due to low_complexity'
	07US46	62411		Caudovirales	Siphoviridae	Temperate	0.142	0.137	0.137	0	0.368	0.37	1	1	NA	0.053	0.225	0	0	0.92	0.181	1	86	4	6	Complete	High-quality	100	AAI-based	25.42	Yes	complete-prophage	microbial genes > viral genes
	07US96	26764		Caudovirales	Siphoviridae	Virulent	0.907	0.03	0.046	1	0.821	0.56	1	1	NA	0.886	0.779	0.5	0.5	1	0.695	1	34	17	0	Medium-quality	Genome-fragment	59.69	AAI-based	0	No
	08DS115	82111	PH2015_08D	Caudovirales	Podoviridae	Chronic	0.992	0.008	0.004	0	0.893	0.94	1	1	NA	0.981	0	0.5	0.5	0.993	0.651	1	75	10	1	Medium-quality	Genome-fragment	68.51	AAI-based	1.29	Yes
	08DS188	59534		Caudovirales	Siphoviridae	Temperate	0.999	0.015	0.007	0	0.814	0.83	1	1	NA	0.958	0	0.5	0.5	1	0.635	1	75	12	2	High-quality	High-quality	90.5	AAI-based	1.92	Yes
	08DS239	50700		Caudovirales	Myoviridae	Chronic	1	0.058	0.068	1	0.887	0.83	1	1	NA	0.959	0	0.5	0.5	0.98	0.732	1	71	32	0	Medium-quality	Genome-fragment	62.49	AAI-based	0	No
	08DS26	185853		Caudovirales	Myoviridae	Temperate	0.718	0.006	0.007	0	0.792	0.62	0	0	NA	0.877	0	0	0	0.993	0.334	1	224	22	1	Complete	High-quality	100	AAI-based	0	No	77-bp-DTR
	08DS316	42067		Caudovirales	Podoviridae	Temperate	0.973	0.063	0.056	0	0.752	0.24	1	1	NA	0.837	0	0	0	1	0.493	1	71	16	0	Complete	High-quality	100	AAI-based	0	No	77-bp-DTR	'contig 1.22x length of matched reference'
	08DS371	38614		Caudovirales	Podoviridae	Temperate	0.726	0.06	0.037	0	0.873	0.23	1	1	NA	0.762	0	0	0	1	0.474	1	63	21	0	Complete	High-quality	100	AAI-based	0	No	77-bp-DTR
	08DS375	38420		Caudovirales	Unassigned	Temperate	0.737	0.023	0.016	1	0.835	0.39	1	1	NA	0.833	0	0	0	1	0.57	1	53	23	0	Complete	High-quality	100	AAI-based	0	No	77-bp-DTR
	08DS380	38140		Caudovirales	Siphoviridae	Virulent	0.519	0.016	0.022	0	0.928	0.54	1	1	NA	0.886	0	0	0.5	0.9	0.526	1	40	9	1	Medium-quality	Genome-fragment	79.8	AAI-based	0	No
	08DS390	37375		Caudovirales	Siphoviridae	Temperate	0.989	0.039	0.05	0	0.794	0.56	1	1	NA	0.621	0	0.5	0.5	1	0.588	1	54	8	0	Medium-quality	Genome-fragment	81.77	AAI-based	0	No
	08DS41	144496		Caudovirales	Myoviridae	Virulent	0.888	0.062	0.061	1	0.455	0.75	1	1	NA	0.775	0	0.5	0.5	0.987	0.665	1	203	84	5	Medium-quality	Genome-fragment	77.11	AAI-based	1.97	Yes	complete-prophage	'predicted termini not supported by estimated completeness'
	08DS422	35619		Caudovirales	Siphoviridae	Temperate	0.993	0.027	0.059	1	0.879	0.17	1	1	NA	0.737	0	0.5	0.5	1	0.655	1	54	23	0	High-quality	High-quality	97.96	AAI-based	0	No
	08DS429	35422		Caudovirales	Unassigned	Temperate	1	0.046	0.052	1	0.923	0.68	1	1	NA	0.982	0	0.5	0.5	1	0.724	1	39	17	0	Medium-quality	Genome-fragment	83.05	AAI-based	0	No
	08DS455	33630		Caudovirales	Siphoviridae	Temperate	0.836	0.081	0.018	1	0.853	0.39	1	1	NA	0.25	0	0	0	1	0.536	1	52	22	0	Complete	High-quality	100	AAI-based	0	No	77-bp-DTR
	08DS459	33383		Caudovirales	Siphoviridae	Temperate	0.989	0.007	0.001	1	0.86	0.74	1	1	NA	0.959	0	0	0	1	0.63	1	58	19	0	High-quality	High-quality	100	AAI-based	0	No		'contig 2.04x length of matched reference'
	08DS464	33139		Caudovirales	Unassigned	Temperate	0.766	0.014	0.014	0	0.696	0.25	1	1	NA	0.556	0	0.5	0.5	0.993	0.524	1	56	8	0	High-quality	High-quality	100	AAI-based	0	No
	08DS488	32395		Caudovirales	Podoviridae	Virulent	0.997	0.166	0.183	1	0.953	0.87	1	1	NA	0.993	0	0.5	0.5	1	0.763	1	39	24	0	Medium-quality	Genome-fragment	64.15	AAI-based	0	No
	08DS689	25980		Caudovirales	Unassigned	Temperate	0.953	0.03	0.008	0	0.749	0.79	1	1	NA	0.955	0	0.5	0.5	1	0.624	1	37	11	0	High-quality	High-quality	91.85	AAI-based	0	No
	08DS694	25865		Caudovirales	Myoviridae	Temperate	0.905	0.018	0.012	0	0.933	0.73	1	1	NA	0.946	0	0.5	0.5	1	0.629	1	33	9	0	High-quality	High-quality	97.71	AAI-based	0	No
	08DS730	25152		Caudovirales	Siphoviridae	Temperate	0.979	0.006	0.005	0	0.913	0.73	1	1	NA	0.931	0	1	1	1	0.714	1	32	7	0	High-quality	High-quality	99.99	AAI-based	0	No
	08DS760	24489		Caudovirales	Siphoviridae	Temperate	0.752	0.002	0.002	0	0.809	0.56	1	1	NA	0.616	0	0.5	0.5	0.993	0.561	1	41	11	0	Medium-quality	Genome-fragment	85.38	AAI-based	0	No
	08DS771	24173		Caudovirales	Unassigned	Temperate	1	0.038	0.009	1	0.933	0.73	1	1	NA	0.965	0	0.5	0.5	1	0.723	1	31	16	0	Medium-quality	Genome-fragment	80.65	AAI-based	0	No
	08DS814	23094		Caudovirales	Siphoviridae	Temperate	0.613	0.025	0.027	0	0.839	0.16	1	1	NA	0.49	0	0.5	0.5	1	0.513	1	31	9	0	Medium-quality	Genome-fragment	62.97	AAI-based	0	No
	08DS177	62411		Caudovirales	Siphoviridae	Temperate	0.142	0.137	0.137	0	0.369	0.37	1	1	NA	0	0	0	0	0	0.167	1	86	4	6	Complete	High-quality	100	AAI-based	25.27	Yes	complete-prophage	microbial genes > viral genes
	08DS853	22470		Caudovirales	Siphoviridae	Temperate	0.924	0.013	0.007	0	0.906	0.73	1	1	NA	0.887	0	0.5	1	1	0.664	1	33	5	0	Medium-quality	Genome-fragment	74.61	AAI-based	0	No
	08US10	185853	PH2015_08U	Caudovirales	Myoviridae	Temperate	0.718	0.006	0.007	0	0.808	0.72	0	0	NA	0.876	0.972	0	0	0.993	0.392	1	223	22	1	Complete	High-quality	100	AAI-based	0	No	77-bp-DTR
	08US122	40050		Caudovirales	Myoviridae	Temperate	0.373	0.066	0.074	1	0.814	0.26	1	1	NA	0.648	0.307	0.5	0.5	1	0.58	1	58	27	0	High-quality	High-quality	92.65	AAI-based	0	No
	08US126	38474		Caudovirales	Unassigned	Temperate	0.737	0.023	0.016	1	0.838	0.37	1	1	NA	0.833	0.878	0.5	0.5	1	0.669	1	54	23	0	High-quality	High-quality	100	AAI-based	0	No
	08US15	145858		Caudovirales	Myoviridae	Virulent	0.89	0.061	0.061	1	0.499	0.74	1	1	NA	0.774	0.788	0.5	0.5	0.987	0.677	1	203	84	5	Medium-quality	Genome-fragment	77.84	AAI-based	4.19	Yes
	08US215	24228		Caudovirales	Podoviridae	Temperate	1	0.028	0.035	0	0.929	0.83	1	1	NA	0.979	0.975	0.5	0.5	1	0.675	1	24	7	0	Medium-quality	Genome-fragment	55.18	AAI-based	0	No
	08US67	62411		Caudovirales	Siphoviridae	Temperate	0.142	0.137	0.137	0	0.368	0.37	1	1	NA	0.054	0.225	0	0	0.913	0.18	1	86	4	6	Complete	High-quality	100	AAI-based	25.42	Yes	complete-prophage	microbial genes > viral genes
	08US226	23189		Caudovirales	Siphoviridae	Temperate	0.609	0.025	0.027	0	0.845	0.15	1	1	NA	0.503	0.06	0.5	0.5	1	0.478	1	31	9	0	Medium-quality	Genome-fragment	63.23	AAI-based	0	No
	09SS141	35744	PH2015_09S	Caudovirales	Podoviridae	Temperate	0.826	0.1	0.124	1	0.962	0.21	1	1	NA	0.934	0.247	0	0	1	0.569	1	62	28	0	Complete	High-quality	97.52	AAI-based	0	No	77-bp-DTR
	09SS186	26091		Caudovirales	Siphoviridae	Temperate	0.982	0.035	0.058	1	0.9	0.4	1	1	NA	0.899	0.549	0	0.5	1	0.64	1	35	12	1	Medium-quality	Genome-fragment	55.85	AAI-based	0	No
	09SS40	83910		Caudovirales	Myoviridae	Virulent	1	0.051	0.05	1	0.674	0.66	1	1	NA	0.906	0.803	0	0	0.98	0.625	1	123	35	2	Medium-quality	Genome-fragment	89.93	AAI-based	0	No	54-bp-DTR	'predicted termini not supported by estimated completeness'
	09SS46	80061		Caudovirales	Myoviridae	Chronic	1	0.049	0.048	1	0.915	0.88	1	1	NA	0.99	0.886	0.5	0.5	0.993	0.751	1	127	51	0	High-quality	High-quality	100	AAI-based	0	No
	09SS90	52379		Caudovirales	Myoviridae	Virulent	1	0.066	0.08	1	0.956	0.87	1	1	NA	0.994	0.956	0.5	0.5	1	0.763	1	81	40	0	Medium-quality	Genome-fragment	57.83	AAI-based	0	No
	09SS98	48561		Caudovirales	Siphoviridae	Temperate	0.982	0.016	0.022	0	0.893	0.23	1	1	NA	0.795	0.93	0	0	0.993	0.528	1	67	7	1	Complete	High-quality	100	AAI-based	0	No	26-bp-DTR
	10SS102	35744	PH2015_10S	Caudovirales	Podoviridae	Temperate	0.826	0.102	0.125	1	0.98	0.24	1	1	NA	0.934	0.895	0	0	1	0.623	1	63	28	0	Complete	High-quality	97.52	AAI-based	0	No	77-bp-DTR
	11SS138	44995	PH2015_11S	Caudovirales	Siphoviridae	Temperate	0.667	0.015	0.042	0	0.757	0.11	1	1	NA	0.149	0.15	0.5	0.5	1	0.453	1	67	16	0	Medium-quality	Genome-fragment	87.94	AAI-based	0	No
	11SS165	39630		Caudovirales	Podoviridae	Temperate	0.225	0	0.002	0	0.7	0.13	1	1	NA	0.063	0.097	0.5	0.5	0.993	0.401	1	43	10	0	High-quality	High-quality	100	AAI-based	0	No
	11SS170	39195		Caudovirales	Unassigned	Temperate	0.383	0.001	0.003	0	0.416	0.18	1	1	NA	0.125	0.517	0	0	1	0.356	1	54	5	1	Complete	High-quality	97.94	AAI-based	7.19	Yes	33-bp-DTR
	11SS237	32276		Caudovirales	Siphoviridae	Temperate	0.746	0.002	0	0	0.832	0.41	1	1	NA	0.86	0.294	0.5	0.5	1	0.55	1	47	7	1	Medium-quality	Genome-fragment	87.76	AAI-based	5.62	Yes
	11SS253	31237		Caudovirales	Siphoviridae	Temperate	1	0.019	0.016	0	0.935	0.7	1	1	NA	0.996	0.919	0.5	0.5	1	0.66	1	47	13	0	High-quality	High-quality	100	AAI-based	0	No
	11SS274	29721		Caudovirales	Siphoviridae	Temperate	0.399	0.009	0.01	0	0.853	0.32	1	1	NA	0.342	0.576	0.5	0.5	0.993	0.5	1	48	11	0	Medium-quality	Genome-fragment	75.46	AAI-based	0	No
	11SS29	97024		Caudovirales	Podoviridae	Virulent	0.961	0.014	0.018	0	0.834	0.81	1	1	NA	0.696	0.679	0	0	1	0.539	1	130	19	0	Complete	High-quality	98.68	AAI-based	0	No	77-bp-DTR
	11SS79	61123		Caudovirales	Siphoviridae	Virulent	0.917	0.119	0.143	1	0.881	0.49	1	1	NA	0.852	0.891	0.5	0.5	1	0.715	1	83	37	1	High-quality	High-quality	96.38	AAI-based	0	No
	11SS94	57751		Caudovirales	Siphoviridae	Temperate	0.6	0.02	0.026	1	0.585	0.75	1	1	NA	0.515	0.637	0.5	0.5	1	0.626	1	83	19	0	High-quality	High-quality	91.44	AAI-based	0	No
	12DS223	54081	PH2015_12D	Caudovirales	Siphoviridae	Temperate	0.995	0.002	0.004	0	0.711	0.42	1	1	NA	0.814	0.835	0.5	0.5	1	0.599	1	61	9	0	High-quality	High-quality	99	AAI-based	0	No
	12DS317	42742		Caudovirales	Podoviridae	Temperate	0.95	0.013	0.006	1	0.878	0.53	1	1	NA	0.898	0.617	0	0	0.98	0.606	1	57	19	0	Complete	High-quality	99.8	AAI-based	0	No	22-bp-DTR	'repeat flagged due to repetetive'
	12DS386	36988		Caudovirales	Siphoviridae	Temperate	0.894	0.012	0.014	0	0.8	0.33	1	1	NA	0.26	0.166	0.5	0.5	0.987	0.497	1	61	8	0	Medium-quality	Genome-fragment	83.63	AAI-based	0	No
	12DS468	31788		Caudovirales	Unassigned	Temperate	0.998	0.001	0.001	0	0.424	0.66	1	1	NA	0.941	0.969	0.5	0.5	0.907	0.608	1	37	5	0	Medium-quality	Genome-fragment	57.54	AAI-based	0	No
	12DS505	29578		Caudovirales	Siphoviridae	Temperate	0.387	0.043	0.084	1	0.471	0.06	1	1	NA	0.294	0.022	0.5	0.5	1	0.489	1	39	13	0	Medium-quality	Genome-fragment	74.65	AAI-based	0	No
	12DS550	27624		Caudovirales	Podoviridae	Temperate	0.963	0	0.005	0	0.848	0.14	1	1	NA	0.143	0.31	0.5	0.5	0.987	0.492	1	37	11	0	Medium-quality	Genome-fragment	53.37	AAI-based	0	No
	12DS593	25751		Caudovirales	Podoviridae	Temperate	0.938	0.012	0.031	0	0.964	0.06	1	1	NA	0.915	0.19	0.5	0.5	1	0.547	1	31	11	0	Medium-quality	Genome-fragment	68.87	AAI-based	0	No
	12DS640	24431		Caudovirales	Siphoviridae	Temperate	0.986	0.044	0.046	1	0.756	0.47	1	1	NA	0.652	0.697	0.5	0.5	0.987	0.664	1	51	13	0	Medium-quality	Genome-fragment	60.27	AAI-based	0	No
	12DS684	23112		Caudovirales	Myoviridae	Temperate	0.366	0	0.019	1	0.543	0.5	1	1	NA	0.163	0.126	0	0.5	0.993	0.478	1	32	13	0	Medium-quality	Genome-fragment	50.23	AAI-based	0	No
	12DS701	22538		Caudovirales	Unassigned	Temperate	0.411	0.009	0.012	0	0.494	0.26	1	1	NA	0.106	0.061	0	0.5	1	0.373	1	25	5	0	Medium-quality	Genome-fragment	64.15	AAI-based	0	No
	12US59	54081	PH2015_12U	Caudovirales	Siphoviridae	Temperate	0.995	0.002	0.004	0	0.69	0.4	1	1	NA	0.815	0	0	0	1	0.537	1	62	9	0	Complete	High-quality	99	AAI-based	0	No	86-bp-DTR
	13DS115	24206	PH2015_13D	Caudovirales	Unassigned	Temperate	0.462	0.012	0.015	1	0.48	0.33	1	1	NA	0.083	0.315	0.5	0.5	0.987	0.477	1	30	5	2	Medium-quality	Genome-fragment	50.6	AAI-based	10.99	Yes
	13DS132	22797		Caudovirales	Podoviridae	Virulent	1	0.759	0.787	1	1	0.93	1	1	0.516	0.998	0.991	1	1	1	0.927	1	36	33	0	Medium-quality	Genome-fragment	56.96	AAI-based	0	No
	13DS3	100205		Caudovirales	Siphoviridae	Virulent	0.954	0.008	0.009	0	0.713	0.89	1	1	NA	0.859	0.929	0	0.5	1	0.562	1	105	10	1	High-quality	High-quality	100	AAI-based	0	No
	13DS33	38971		Caudovirales	Siphoviridae	Temperate	0.055	0.031	0.06	1	0.597	0.04	1	1	NA	0.104	0.029	0.5	0.5	1	0.423	1	59	21	0	High-quality	High-quality	93.63	AAI-based	0	No
	13DS35	38868		Caudovirales	Siphoviridae	Temperate	1	0.001	0.002	0	0.898	0.44	1	1	NA	0.967	0.678	0.5	0.5	1	0.57	1	52	10	0	High-quality	High-quality	96.99	AAI-based	0	No
	13US1	245106	PH2015_13U	Caudovirales	Myoviridae	Virulent	1	0.004	0.004	0	0.996	0.97	0	0	NA	0.979	1	0	0	0.927	0.452	1	268	25	5	High-quality	High-quality	100	AAI-based	0	No		'contig 1.45x length of matched reference'
	13US36	59283		Caudovirales	Siphoviridae	Temperate	0.997	0.007	0.007	0	0.353	0.35	1	1	NA	0.574	0.441	0	0	0.993	0.44	1	86	14	0	Medium-quality	Genome-fragment	80.42	AAI-based	0	No	77-bp-DTR	'predicted termini not supported by estimated completeness'
	13US95	38846		Caudovirales	Siphoviridae	Temperate	0.057	0.031	0.06	1	0.62	0.04	1	1	NA	0.101	0.043	0	0	0.993	0.38	1	60	21	0	Complete	High-quality	93.24	AAI-based	0	No	77-bp-DTR
	14SS66	56266	PH2015_14S	Caudovirales	Siphoviridae	Temperate	0.606	0.013	0.021	1	0.531	0.72	1	1	NA	0.516	0.663	0.5	0.5	1	0.621	1	78	19	0	Medium-quality	Genome-fragment	89.09	AAI-based	0	No
