## Supplementary material for "Novel lytic and lysogenic cyanophages predicted to infect *Microcoleus* associated with anatoxin-producing benthic mats": Table S3

### Sheet: Table S3
River	Sample	Viral scaffold	Spacer hit	Genome spacer	Identity %	length	mismatches	gap	qstart	qend	sstart	send	E-value	bitscore	Query length	Exact match	%query coverage
Wolastoq	W2-A	W2-AS52	GCA_000818805.2_JTEU02000013.1_1_7	Hafnia alvei strain DSM 30099 contig_13	100	32	0	0	1	32	34520	34551	9.95e-13	63.9	32	32	100
			GCA_001061055.1_JWBZ01000208.1_2_10	Hafnia paralvei strain 1133_RAQU 948_66437_864208_570+	100	32	0	0	1	32	10057	10026	9.95e-13	63.9	32	32	100
			GCA_000807895.1_JWGZ01000024.1_2_10	Hafnia paralvei strain GTA-HAF03 Cont24	100	32	0	0	1	32	10057	10026	9.95e-13	63.9	32	32	100
			GCA_004309855.1_SISZ01000052.1_1_7	Hafnia alvei strain PCM_1189 726	100	32	0	0	1	32	34520	34551	9.95e-13	63.9	32	32	100
			GCA_004309975.1_SITF01000096.1_1_11	Hafnia paralvei strain PCM_1198 1238	100	32	0	0	1	32	24466	24435	9.95e-13	63.9	32	32	100
			GCA_004308105.1_SITN01000044.1_2_8	Hafnia paralvei strain PCM_1218 807	100	32	0	0	1	32	10057	10026	9.95e-13	63.9	32	32	100
	W3-E	W3-ES1	GCA_004292955.1_ASM429295v1_genomic_RDXX01000103.1_CRISPR_4_spacer_9	PH2015_09S_45_247	96.97	33	1	0	1	33	106895	106927	7.06e-11	58	35	32	91.4286
			GCA_013299185.1_JAAFKG010000023.1_CRISPR_3_spacer_14	Microcoleus sp. bin48	100	41	0	0	1	41	68763	68723	6.14e-18	81.8	41	41	100
			GCA_020883175.1_JAHRET010000079.1_CRISPR_10_spacer_14	MAG: Microcoleus sp. CAWBG24 NZ_CAWBG24_scaffold_79	100	41	0	0	1	41	68763	68723	6.14e-18	81.8	41	41	100
			GCA_020883145.1_JAHREU010000022.1_CRISPR_3_spacer_5	MAG: Microcoleus sp. CAWBG27 NZ_CAWBG27_scaffold_22	100	41	0	0	1	41	68723	68763	6.14e-18	81.8	41	41	100
			GCA_020883095.1_JAHREV010000182.1_CRISPR_3_spacer_14	MAG: Microcoleus sp. CAWBG50 NZ_CAWBG50_scaffold_182	100	41	0	0	1	41	68763	68723	6.14e-18	81.8	41	41	100
			GCA_020883075.1_JAHREX010000013.1_CRISPR_1_spacer_14	MAG: Microcoleus sp. CAWBG51 NZ_CAWBG51_scaffold_13	100	41	0	0	1	41	68763	68723	6.14e-18	81.8	41	41	100
			GCA_020882985.1_JAHREY010000005.1_CRISPR_5_spacer_14	MAG: Microcoleus sp. CAWBG52 NZ_CAWBG52_scaffold_5	100	41	0	0	1	41	68763	68723	6.14e-18	81.8	41	41	100
			GCA_020883115.1_JAHREZ010000078.1_CRISPR_8_spacer_14	MAG: Microcoleus sp. CAWBG556 NZ_CAWBG556_scaffold_78	100	41	0	0	1	41	68763	68723	6.14e-18	81.8	41	41	100
			GCA_020883025.1_JAHRFB010000003.1_CRISPR_5_spacer_4	MAG: Microcoleus sp. CAWBG639 NZ_CAWBG639_scaffold_3	100	38	0	0	4	41	114451	114414	3.79e-16	75.8	41	38	92.6829
			GCA_020883015.1_JAHRFC010000008.1_CRISPR_10_spacer_4	MAG: Microcoleus sp. CAWBG640 NZ_CAWBG640_scaffold_8	100	38	0	0	4	41	114451	114414	3.79e-16	75.8	41	38	92.6829
		W3-ES2	GCA_003542015.1_DPLL01000318.1_2_14	MAG TPA_asm: Microcoleaceae bacterium UBA9251 contig_203	97.727	44	1	0	1	44	12915	12872	2.68e-17	79.8	44	43	97.7273
			GCA_004293395.1_ASM429339v1_genomic_RDYI01000033.1_CRISPR_2_spacer_7	PH2015_08D_45_74	97.436	39	1	0	1	39	6649	6611	2.18e-14	69.9	39	38	97.4359
			GCA_004293465.1_ASM429346v1_genomic_RDYS01000132.1_CRISPR_3_spacer_7	PH2015_07D_45_11	97.436	39	1	0	1	39	6649	6611	2.18e-14	69.9	39	38	97.4359
			GCA_004293515.1_ASM429351v1_genomic_RDZB01000196.1_CRISPR_5_spacer_7	PH2015_06S_45_83	97.436	39	1	0	1	39	6649	6611	2.18e-14	69.9	39	38	97.4359
			NODE_67_length_83049_cov_179.936022_CRISPR_3_spacer_93	Microcoleus anatoxicus PTRS3	97.297	37	1	0	1	37	1205	1241	3.15e-13	65.9	37	36	97.2973
			NODE_462_length_11274_cov_18.843132_CRISPR_5_spacer_39	Microcoleus anatoxicus PTRS1	97.297	37	1	0	1	37	1241	1205	3.15e-13	65.9	37	36	97.2973
			NODE_462_length_11274_cov_18.843132_CRISPR_6_spacer_39	Microcoleus anatoxicus PTRS1	97.297	37	1	0	1	37	1241	1205	3.15e-13	65.9	37	36	97.2973
			NODE_50_length_68401_cov_121.286522_CRISPR_1_spacer_5	Microcoleus anatoxicus PTRS1	97.436	39	1	0	1	39	6611	6649	2.18e-14	69.9	39	38	97.4359
			NODE_511_length_13691_cov_119.215274_CRISPR_7_spacer_81	Microcoleus anatoxicus PTRS2	97.297	37	1	0	1	37	1205	1241	3.15e-13	65.9	37	36	97.2973
			NODE_74_length_86531_cov_27.577022_CRISPR_4_spacer_10	Microcoleus sp. Wq-I (CA_W3-H-100)	97.297	37	1	0	1	37	7700	7736	3.15e-13	65.9	37	36	97.2973
		W3-ES3	GCA_020883025.1_JAHRFB010000026.1_CRISPR_4_spacer_18	MAG: Microcoleus sp. CAWBG639 NZ_CAWBG639_scaffold_26	100	38	0	0	1	38	11667	11704	3.4e-16	75.8	38	38	100
			GCA_020883015.1_JAHRFC010000042.1_CRISPR_6_spacer_18	MAG: Microcoleus sp. CAWBG640 NZ_CAWBG640_scaffold_42	100	38	0	0	1	38	11667	11704	3.4e-16	75.8	38	38	100
			NODE_33_length_182809_cov_6.539840_CRISPR_1_spacer_4	Microcoleus sp. Wq-I (CA_W3-F-96)	100	39	0	0	1	39	31998	32036	8.93e-17	77.8	39	39	100
			NODE_40_length_150384_cov_27.403469_CRISPR_3_spacer_5	Microcoleus sp. Wq-I (CA_W3-H-100)	97.143	35	1	0	1	35	20015	20049	4.52e-12	61.9	35	34	97.1429
	W4-A	W4-AS38	GCA_004292585.1_ASM429258v1_genomic_RDXF01000311.1_CRISPR_2_spacer_16	PH2015_13U_45_97	97.059	34	1	0	1	34	10079	10046	1.71e-11	60	34	33	97.0588
			GCA_004293395.1_ASM429339v1_genomic_RDYI01000251.1_CRISPR_4_spacer_11	PH2015_08D_45_74	100	35	0	0	1	35	14172	14138	1.85e-14	69.9	35	35	100
			GCA_004293395.1_ASM429339v1_genomic_RDYI01000251.1_CRISPR_4_spacer_27	PH2015_08D_45_74	100	35	0	0	1	35	23490	23524	1.85e-14	69.9	35	35	100
			GCA_004293395.1_ASM429339v1_genomic_RDYI01000251.1_CRISPR_4_spacer_29	PH2015_08D_45_74	97.059	34	1	0	1	34	14388	14355	1.71e-11	60	34	33	97.0588
			GCA_004293395.1_ASM429339v1_genomic_RDYI01000251.1_CRISPR_4_spacer_30	PH2015_08D_45_74	100	35	0	0	1	35	18164	18130	1.85e-14	69.9	35	35	100
			GCA_004293395.1_ASM429339v1_genomic_RDYI01000251.1_CRISPR_4_spacer_9	PH2015_08D_45_74	100	32	0	0	1	32	12518	12549	1.04e-12	63.9	33	32	96.9697
			GCA_004293465.1_ASM429346v1_genomic_RDYS01000585.1_CRISPR_4_spacer_2	PH2015_07D_45_11	100	32	0	0	3	34	26028	26059	1.09e-12	63.9	34	32	94.1176
			GCA_004293515.1_ASM429351v1_genomic_RDZB01000266.1_CRISPR_4_spacer_5	PH2015_06S_45_83	100	32	0	0	3	34	26028	26059	1.09e-12	63.9	34	32	94.1176
			GCA_020883025.1_JAHRFB010000014.1_CRISPR_1_spacer_2	MAG: Microcoleus sp. CAWBG639 NZ_CAWBG639_scaffold_14	97.059	34	1	0	1	34	11070	11103	1.71e-11	60	34	33	97.0588
			GCA_020883015.1_JAHRFC010000001.1_CRISPR_1_spacer_36	MAG: Microcoleus sp. CAWBG640 NZ_CAWBG640_scaffold_1	97.059	34	1	0	1	34	11103	11070	1.71e-11	60	34	33	97.0588
			NODE_67_length_83049_cov_179.936022_CRISPR_3_spacer_15	Microcoleus anatoxicus PTRS3	100	39	0	0	5	43	19989	19951	1.03e-16	77.8	43	39	90.6977
			NODE_67_length_83049_cov_179.936022_CRISPR_3_spacer_16	Microcoleus anatoxicus PTRS3	100	43	0	0	1	43	21335	21377	4.21e-19	85.7	43	43	100
			GCA_004293395.1_RDYI01000256.1_2_10	MAG: Oscillatoriales cyanobacterium isolate PH2015_08D_45_74 PH2015_08D_scaffold_1959	100	32	0	0	3	34	26028	26059	1.09e-12	63.9	34	32	94.1176
			NODE_286_length_18588_cov_139.607713_CRISPR_4_spacer_11	Microcoleus anatoxicus PTRS1	100	32	0	0	3	34	26028	26059	1.09e-12	63.9	34	32	94.1176
			NODE_462_length_11274_cov_18.843132_CRISPR_6_spacer_116	Microcoleus anatoxicus PTRS1	100	43	0	0	1	43	21377	21335	4.21e-19	85.7	43	43	100
			NODE_462_length_11274_cov_18.843132_CRISPR_6_spacer_117	Microcoleus anatoxicus PTRS1	100	39	0	0	1	39	19951	19989	1.03e-16	77.8	43	39	90.6977
			NODE_185_length_28985_cov_167.484837_CRISPR_3_spacer_13	Microcoleus anatoxicus PTRS2	100	34	0	0	1	34	19890	19857	7.01e-14	67.9	34	34	100
			NODE_511_length_13691_cov_119.215274_CRISPR_7_spacer_3	Microcoleus anatoxicus PTRS2	100	39	0	0	5	43	19989	19951	1.03e-16	77.8	43	39	90.6977
			NODE_511_length_13691_cov_119.215274_CRISPR_7_spacer_4	Microcoleus anatoxicus PTRS2	100	43	0	0	1	43	21335	21377	4.21e-19	85.7	43	43	100
			NODE_6_length_331281_cov_41.183268_CRISPR_3_spacer_7	Microcoleus sp. Wq-I (CA_W4-B-96)	100	33	0	0	1	33	9145	9113	2.64e-13	65.9	33	33	100
			NODE_30_length_157200_cov_7.538247_CRISPR_2_spacer_12	Microcoleus sp. Wq-II (CA_W3-A-97)	100	32	0	0	4	35	19147	19178	1.14e-12	63.9	35	32	91.4286
			NODE_30_length_157200_cov_7.538247_CRISPR_2_spacer_6	Microcoleus sp. Wq-II (CA_W3-A-97)	100	34	0	0	1	34	13249	13216	7.01e-14	67.9	34	34	100
			NODE_67_length_157118_cov_24.353154_CRISPR_2_spacer_12	Microcoleus sp. Wq-II (CA_W3-B-100)	100	32	0	0	4	35	19147	19178	1.14e-12	63.9	35	32	91.4286
			NODE_67_length_157118_cov_24.353154_CRISPR_2_spacer_6	Microcoleus sp. Wq-II (CA_W3-B-100)	100	34	0	0	1	34	13249	13216	7.01e-14	67.9	34	34	100
			NODE_683_length_9582_cov_14.826758_CRISPR_7_spacer_8	Microcoleus sp. Wq-II (CA_W6-B-99)	100	37	0	0	1	37	18220	18256	1.29e-15	73.8	37	37	100
Benthic mat samples Eel River (Bouma-Gregson et al., 2019)	PH2015_01D	01DS235	AZWY01000006.1_2_16	Salinispora arenicola CNQ748 B106DRAFT_scaffold_3	100	33	0	0	1	33	298	266	2.2e-12	65.9	33	33	100
		01DS50	GCA_013298105.1_JAAFJK010000456.1_CRISPR_1_spacer_11	Cytophagales bacterium isolate bin9	100	36	0	0	1	36	81220	81185	4.12e-14	71.9	36	36	100
			GCA_013298105.1_JAAFJK010000456.1_CRISPR_1_spacer_13	Cytophagales bacterium isolate bin9	97.222	36	1	0	1	36	7152	7117	1.01e-11	63.9	36	35	97.2222
			GCA_013298105.1_JAAFJK010000456.1_CRISPR_1_spacer_20	Cytophagales bacterium isolate bin9	100	35	0	0	1	35	65872	65838	1.56e-13	69.9	35	35	100
	PH2015_03U	03US64	GCA_013298105.1_JAAFJK010000456.1_CRISPR_1_spacer_11	Cytophagales bacterium isolate bin9	100	36	0	0	1	36	81220	81185	4.12e-14	71.9	36	36	100
			GCA_013298105.1_JAAFJK010000456.1_CRISPR_1_spacer_13	Cytophagales bacterium isolate bin9	97.222	36	1	0	1	36	7152	7117	1.01e-11	63.9	36	35	97.2222
			GCA_013298105.1_JAAFJK010000456.1_CRISPR_1_spacer_20	Cytophagales bacterium isolate bin9	100	35	0	0	1	35	65872	65838	1.56e-13	69.9	35	35	100
	PH2015_07D	07DS81	GCA_008923315.1_WBSF01000009.1_1_47	Betaproteobacteria bacterium SCN1 NODE_2_length_571767_cov_42	100	34	0	0	2	35	42469	42436	6.15e-13	67.9	35	34	97.1429
	PH2015_08D	08DS316	GCA_006716215.1_VFOT01000009.1_1_18	Delftia sp	100	32	0	0	1	32	5292	5323	8.22e-12	63.9	32	32	100
			GCA_000791705.1_JTQK01000011.1_2_6	Pseudomonas aeruginosa strain AZPAE14957 AZPAE14957_contig_11	100	32	0	0	1	32	5292	5323	8.22e-12	63.9	32	32	100
			GCA_000792545.1_JTPA01000028.1_5_5	Pseudomonas aeruginosa strain AZPAE14994 AZPAE14994_contig_28	100	32	0	0	1	32	5323	5292	8.22e-12	63.9	32	32	100
			GCA_009362995.1_CP045291.1_2_8	Delftia tsuruhatensis strain TR1180 chromosome	100	32	0	0	1	32	5292	5323	8.22e-12	63.9	32	32	100
	PH2015_11S	11SS165	GCA_004294095.1_RDZR01000037.1_2_2	MAG: Verrucomicrobiota bacterium isolate PH2015_04D_52_11 PH2015_04D_scaffold_53	100	33	0	0	1	33	19222	19254	2.2e-12	65.9	33	33	100
			GCA_013297845.1_JAAFIO010000018.1_CRISPR_1_spacer_7	Verrucomicrobiales bacterium isolate bin61	100	37	0	0	1	37	25864	25900	1.09e-14	73.8	37	37	100
			GCA_013297845.1_JAAFIO010000018.1_CRISPR_1_spacer_21	Verrucomicrobiales bacterium isolate bin61	97.222	36	1	0	1	36	38352	38387	1.1e-11	63.9	38	35	92.1053
			GCA_013297845.1_JAAFIO010000035.1_CRISPR_3_spacer_1	Verrucomicrobiales bacterium isolate bin61	100	34	0	0	1	34	24873	24840	5.85e-13	67.9	34	34	100
			GCA_013297845.1_JAAFIO010000035.1_CRISPR_3_spacer_12	Verrucomicrobiales bacterium isolate bin61	100	34	0	0	2	35	34516	34549	6.15e-13	67.9	35	34	97.1429
			GCA_013297845.1_JAAFIO010000035.1_CRISPR_3_spacer_19	Verrucomicrobiales bacterium isolate bin61	100	33	0	0	1	33	5830	5862	2.2e-12	65.9	33	33	100
	PH2015_13D	13DS132	GCA_900451685.1_UGLE01000004.1_2_30	Klebsiella pneumoniae strain NCTC8895 genome assembly	100	31	0	0	3	33	1261	1231	3.43e-11	61.9	33	31	93.9394
			GCA_900451695.1_UASN01000020.1_2_6	Klebsiella pneumoniae strain NCTC9601 genome assembly	100	31	0	0	1	31	1231	1261	3.43e-11	61.9	33	31	93.9394
	PH2015_13U	13US1	NODE_511_length_13691_cov_119.215274_CRISPR_7_spacer_119	Microcoleus anatoxicus PTRS2	100	34	0	0	1	34	166454	166421	5.85e-13	67.9	34	34	100
			NODE_462_length_11274_cov_18.843132_CRISPR_6_spacer_1	Microcoleus anatoxicus PTRS1	100	34	0	0	1	34	166421	166454	5.85e-13	67.9	34	34	100
			NODE_462_length_11274_cov_18.843132_CRISPR_5_spacer_1	Microcoleus anatoxicus PTRS1	100	34	0	0	1	34	166421	166454	5.85e-13	67.9	34	34	100
			NODE_72_length_111760_cov_7.102022_CRISPR_3_spacer_8	Microcoleus sp. Wq-I (CA_W3-F-96)	100	49	0	0	1	49	163203	163155	1.15e-21	97.6	49	49	100
			NODE_67_length_83049_cov_179.936022_CRISPR_3_spacer_131	Microcoleus anatoxicus PTRS3	100	34	0	0	1	34	166454	166421	5.85e-13	67.9	34	34	100
			GCA_020883015.1_JAHRFC010000042.1_CRISPR_6_spacer_24	MAG: Microcoleus sp. CAWBG640 scaffold_42	97.222	36	1	0	1	36	168339	168304	1.01e-11	63.9	36	35	97.2222
			GCA_020883015.1_JAHRFC010000042.1_CRISPR_6_spacer_16	MAG: Microcoleus sp. CAWBG640 scaffold_42	97.222	36	1	0	1	36	164282	164247	1.01e-11	63.9	36	35	97.2222
			GCA_020883015.1_JAHRFC010000008.1_CRISPR_10_spacer_4	MAG: Microcoleus sp. CAWBG640 scaffold_8	97.368	38	1	0	4	41	17100	17137	7.9e-13	67.9	41	37	90.2439
			GCA_020883025.1_JAHRFB010000026.1_CRISPR_4_spacer_24	MAG: Microcoleus sp. CAWBG639 scaffold_26	97.222	36	1	0	1	36	168339	168304	1.01e-11	63.9	36	35	97.2222
			GCA_020883025.1_JAHRFB010000026.1_CRISPR_4_spacer_16	MAG: Microcoleus sp. CAWBG639 scaffold_26	97.222	36	1	0	1	36	164282	164247	1.01e-11	63.9	36	35	97.2222
			GCA_020883025.1_JAHRFB010000003.1_CRISPR_5_spacer_4	MAG: Microcoleus sp. CAWBG639 scaffold_3	97.368	38	1	0	4	41	17100	17137	7.9e-13	67.9	41	37	90.2439
			GCA_020883115.1_JAHREZ010000078.1_CRISPR_8_spacer_14	MAG: Microcoleus sp. CAWBG556 NZ_CAWBG556_scaffold_78	100	41	0	0	1	41	62445	62485	5.25e-17	81.8	41	41	100
			GCA_020882985.1_JAHREY010000005.1_CRISPR_5_spacer_14	MAG: Microcoleus sp. CAWBG52 NZ_CAWBG52_scaffold_5	100	41	0	0	1	41	62445	62485	5.25e-17	81.8	41	41	100
			GCA_020883075.1_JAHREX010000013.1_CRISPR_1_spacer_14	MAG: Microcoleus sp. CAWBG51 NZ_CAWBG51_scaffold_13	100	41	0	0	1	41	62445	62485	5.25e-17	81.8	41	41	100
			GCA_020883095.1_JAHREV010000182.1_CRISPR_3_spacer_14	MAG: Microcoleus sp. CAWBG50 NZ_CAWBG50_scaffold_182	100	41	0	0	1	41	62445	62485	5.25e-17	81.8	41	41	100
			GCA_020883145.1_JAHREU010000022.1_CRISPR_3_spacer_5	MAG: Microcoleus sp. CAWBG27 NZ_CAWBG27_scaffold_22	100	41	0	0	1	41	62485	62445	5.25e-17	81.8	41	41	100
			GCA_020883175.1_JAHRET010000079.1_CRISPR_10_spacer_14	MAG: Microcoleus sp. CAWBG24 NZ_CAWBG24_scaffold_79	100	41	0	0	1	41	62445	62485	5.25e-17	81.8	41	41	100
			GCA_020882975.1_JAHRFD010000063.1_CRISPR_7_spacer_3	MAG: Microcoleus sp. EPA2 US_scaffold_63	95.349	43	2	0	1	43	177416	177458	2.15e-13	69.9	43	41	95.3488
			GCA_013299185.1_JAAFKG010000023.1_CRISPR_3_spacer_14	Microcoleus sp. bin48	100	41	0	0	1	41	62445	62485	5.25e-17	81.8	41	41	100
			GCA_003003715.1_PVWH01000454.1_1_2	Filamentous cyanobacterium Phorm 46 NODE_1245_length_4674_cov_3	100	43	0	0	1	43	174803	174761	3.61e-18	85.7	43	43	100
